# Soluble ECM promotes organotypic formation in lung alveolar model

**DOI:** 10.1101/2021.09.16.460165

**Authors:** Jonard C. Valdoz, Nicholas A. Franks, Collin G. Cribbs, Dallin J. Jacobs, Ethan L. Dodson, Connor J. Knight, P. Daniel Poulson, Seth R. Garfield, Benjamin C. Johnson, Brandon M. Hemeyer, Miranda T. Sudo, Jordan A. Saunooke, Braden C. Kartchner, Aubrianna Saxton, Mary L. Vallecillo-Zuniga, Matheus Santos, Brandon Chamberlain, Kenneth A. Christensen, Greg P. Nordin, A. Sampath Narayanan, Ganesh Raghu, Pam M. Van Ry

## Abstract

Micropatterned suspension culture creates consistently sized and shaped cell aggregates but has not produced organotypic structures from stable cells, thus restricting its use in accurate disease modeling. Here, we show that organotypic structure is achieved in hybrid suspension culture via supplementation of soluble extracellular matrix (ECM). We created a viable lung organoid from epithelial, endothelial, and fibroblast human stable cell lines in suspension culture. We demonstrate the importance of soluble ECM in organotypic patterning with the emergence of lumen-like structures with airspace showing feasible gas exchange units, formation of branching, perfusable vasculature, and long-term 70-day maintenance of lumen structure. Our results show a dependent relationship between enhanced fibronectin fibril assembly and the incorporation of ECM in the organoid. We successfully applied this technology in modeling lung fibrosis via bleomycin induction and test a potential antifibrotic drug *in vitro* while maintaining fundamental cell-cell interactions in lung tissue. Our human fluorescent lung organoid (hFLO) model represents features of pulmonary fibrosis which were ameliorated by fasudil treatment. We also demonstrate a 3D culture method with potential of creating organoids from mature cells, thus opening avenues for disease modeling and regenerative medicine, enhancing understanding of lung cell biology in health and lung disease.
