## Supplementary material for "Soluble ECM promotes organotypic formation in lung alveolar model": Table S2

### Sheet: Sheet1
Table S2
Column	Description
GO TERM	Gene ontology annotations unibiasedly found using GSEA 4.1.0
Size	Number of genes (proteins) annotated per GO Term
NOM p-val	P-value for GO Term enrichment
NES	Normalized enrichment score for each GO term. Positive enrichment means enrichment in hFLO
GO TERM	SIZE	NOM p-val	NES
GO_EXTRACELLULAR_MATRIX	46	0	1.86813
GO_EXTRACELLULAR_MATRIX_STRUCTURAL_CONSTITUENT	15	0	2.21851
GO_EXTRACELLULAR_STRUCTURE_ORGANIZATION	38	0	1.81253
GO_OXIDOREDUCTASE_ACTIVITY	95	0	1.692
GO_CELLULAR_CARBOHYDRATE_METABOLIC_PROCESS	26	0.00235849	1.8148
GO_OXIDATION_REDUCTION_PROCESS	125	0.00298507	1.63085
GO_COLLAGEN_CONTAINING_EXTRACELLULAR_MATRIX	43	0.00481928	1.85719
GO_LIPID_BINDING	64	0.00516796	1.59867
GO_NEGATIVE_REGULATION_OF_MULTICELLULAR_ORGANISMAL_PROCESS	66	0.0078534	1.54748
GO_ISOMERASE_ACTIVITY	27	0.00932401	1.62988
GO_REGULATION_OF_PROTEIN_CONTAINING_COMPLEX_DISASSEMBLY	18	0.0118483	1.73489
GO_ANATOMICAL_STRUCTURE_FORMATION_INVOLVED_IN_MORPHOGENESIS	61	0.0147783	1.47744
GO_GENERATION_OF_PRECURSOR_METABOLITES_AND_ENERGY	84	0.0179028	1.42881
GO_VESICLE_LUMEN	78	0.0235602	1.45628
GO_FATTY_ACID_DERIVATIVE_METABOLIC_PROCESS	20	0.0245098	1.69361
GO_REGULATION_OF_CELL_ADHESION	44	0.0246305	1.47087
GO_TRANSITION_METAL_ION_BINDING	49	0.025974	1.47314
GO_ICOSANOID_METABOLIC_PROCESS	16	0.0275862	1.62141
GO_PROTEIN_MATURATION	26	0.0290828	1.53626
GO_ENERGY_DERIVATION_BY_OXIDATION_OF_ORGANIC_COMPOUNDS	42	0.0299252	1.57002
GO_CELL_SUBSTRATE_ADHESION	35	0.0303738	1.50992
GO_ALPHA_AMINO_ACID_METABOLIC_PROCESS	17	0.0305164	1.5692
GO_FICOLIN_1_RICH_GRANULE	51	0.0306122	1.50898
GO_NEGATIVE_REGULATION_OF_PROTEOLYSIS	33	0.0320197	1.50447
GO_METHYLATION	21	0.0327869	1.51465
GO_TUBE_MORPHOGENESIS	49	0.0357143	1.4751
GO_ENDOPLASMIC_RETICULUM_LUMEN	48	0.0362694	1.42306
GO_STRUCTURAL_CONSTITUENT_OF_CYTOSKELETON	21	0.037037	1.50811
GO_CARBOHYDRATE_METABOLIC_PROCESS	65	0.0374065	1.36316
GO_FATTY_ACID_METABOLIC_PROCESS	32	0.0384615	1.53764
GO_POSITIVE_REGULATION_OF_CELL_POPULATION_PROLIFERATION	51	0.0384615	1.41072
GO_CARBOHYDRATE_BIOSYNTHETIC_PROCESS	26	0.0387409	1.63545
GO_REGULATION_OF_CELLULAR_COMPONENT_MOVEMENT	68	0.0403458	1.40099
GO_LIPID_METABOLIC_PROCESS	88	0.0476191	1.2902
GO_NEGATIVE_REGULATION_OF_CELLULAR_COMPONENT_MOVEMENT	23	0.047836	1.51284
GO_NEGATIVE_REGULATION_OF_PROTEIN_CONTAINING_COMPLEX_ASSEMBLY	22	0.0486111	1.44512
GO_PHOSPHOLIPID_BINDING	36	0.0527578	1.40853
GO_BLOOD_MICROPARTICLE	28	0.0533981	1.46431
GO_BIOLOGICAL_ADHESION	88	0.0580475	1.313
GO_EPITHELIAL_CELL_PROLIFERATION	22	0.0581395	1.45773
GO_REGULATION_OF_CELL_SUBSTRATE_ADHESION	23	0.060241	1.43349
GO_PROTEIN_POLYMERIZATION	44	0.0612745	1.40624
GO_PEPTIDE_SECRETION	37	0.0632911	1.40162
GO_CELLULAR_LIPID_METABOLIC_PROCESS	65	0.0633245	1.30966
GO_CELLULAR_RESPIRATION	32	0.0646651	1.42183
GO_CELLULAR_OXIDANT_DETOXIFICATION	16	0.0661765	1.43441
GO_MESENCHYMAL_CELL_DIFFERENTIATION	15	0.0683962	1.43275
GO_ANTIOXIDANT_ACTIVITY	16	0.0684327	1.45302
GO_REGULATION_OF_PROTEIN_POLYMERIZATION	40	0.0712644	1.35238
GO_GLUCOSE_METABOLIC_PROCESS	23	0.0723982	1.42966
