## Supplementary material for "Soluble ECM promotes organotypic formation in lung alveolar model": Table S3

### Sheet: Sheet1
Table S3
Column	Description
GO TERM	Gene ontology annotations unibiasedly found using GSEA 4.1.0
Size	Number of genes (proteins) annotated per GO Term
NOM p-val	P-value for GO Term enrichment
NES	Normalized enrichment score for each GO term. Negative enrichment means enrichment in FA
GO TERM	SIZE	NOM p-val	NES
GO_REGULATION_OF_PROTEIN_DEPHOSPHORYLATION	15	0.00177936	-1.77952
GO_PROTEIN_CONTAINING_COMPLEX_LOCALIZATION	34	0.00341297	-1.70461
GO_ION_CHANNEL_BINDING	21	0.0034662	-1.91046
GO_RNA_BINDING	327	0.0056101	-1.40742
GO_REGULATION_OF_DEVELOPMENTAL_GROWTH	24	0.00714286	-1.67068
GO_REGULATION_OF_PHOSPHATASE_ACTIVITY	15	0.00727273	-1.82955
GO_POSITIVE_REGULATION_OF_PROTEIN_METABOLIC_PROCESS	131	0.00924499	-1.45714
GO_NEGATIVE_REGULATION_OF_BIOSYNTHETIC_PROCESS	110	0.00961539	-1.46931
GO_NEGATIVE_REGULATION_OF_RNA_BIOSYNTHETIC_PROCESS	80	0.0112903	-1.53769
GO_NEGATIVE_REGULATION_OF_TRANSCRIPTION_BY_RNA_POLYMERASE_II	45	0.0116279	-1.56051
GO_POSITIVE_REGULATION_OF_DEVELOPMENTAL_GROWTH	17	0.0118644	-1.65272
GO_REGULATION_OF_DEPHOSPHORYLATION	19	0.0120275	-1.76133
GO_MICROTUBULE_CYTOSKELETON_ORGANIZATION_INVOLVED_IN_MITOSIS	22	0.0142349	-1.64186
GO_MITOTIC_SPINDLE_ORGANIZATION	21	0.0144665	-1.68047
GO_POSITIVE_REGULATION_OF_PROTEIN_KINASE_ACTIVITY	32	0.0151515	-1.60732
GO_POSTTRANSCRIPTIONAL_REGULATION_OF_GENE_EXPRESSION	106	0.0202808	-1.46631
GO_ESTABLISHMENT_OF_RNA_LOCALIZATION	37	0.0219224	-1.5196
GO_TRANSCRIPTION_REGULATOR_ACTIVITY	68	0.0227642	-1.48661
GO_REGULATION_OF_ORGANELLE_ASSEMBLY	21	0.0249554	-1.51593
GO_MULTICELLULAR_ORGANISMAL_SIGNALING	18	0.0260223	-1.5848
GO_NEGATIVE_REGULATION_OF_SIGNALING	104	0.0261941	-1.40082
GO_REGULATION_OF_GROWTH	49	0.0274443	-1.48704
GO_REGULATION_OF_MRNA_CATABOLIC_PROCESS	53	0.0275527	-1.493
GO_POSITIVE_REGULATION_OF_ION_TRANSMEMBRANE_TRANSPORT	19	0.0285714	-1.60102
GO_POSITIVE_REGULATION_OF_PHOSPHORUS_METABOLIC_PROCESS	72	0.0287648	-1.43595
GO_POSITIVE_REGULATION_OF_CELLULAR_BIOSYNTHETIC_PROCESS	145	0.029321	-1.34364
GO_NUCLEOBASE_CONTAINING_COMPOUND_TRANSPORT	37	0.0295567	-1.48905
GO_POSITIVE_REGULATION_OF_TRANSMEMBRANE_TRANSPORT	20	0.0306644	-1.52137
GO_REGULATORY_REGION_NUCLEIC_ACID_BINDING	38	0.031457	-1.48662
GO_POSITIVE_REGULATION_OF_NUCLEOBASE_CONTAINING_COMPOUND_METABOLIC_PROCESS	128	0.0319635	-1.33729
GO_REGULATION_OF_MRNA_METABOLIC_PROCESS	81	0.0350076	-1.41879
GO_AMIDE_BIOSYNTHETIC_PROCESS	137	0.035061	-1.36099
GO_PROTEIN_N_TERMINUS_BINDING	17	0.0361011	-1.56567
GO_MUSCLE_CONTRACTION	35	0.0361664	-1.40395
GO_RNA_3_END_PROCESSING	23	0.0366492	-1.53433
GO_TRANSCRIPTION_COREPRESSOR_ACTIVITY	17	0.0375671	-1.51739
GO_MRNA_METABOLIC_PROCESS	176	0.0377074	-1.32012
GO_HEAD_DEVELOPMENT	50	0.0384615	-1.4241
GO_NEGATIVE_REGULATION_OF_NUCLEOBASE_CONTAINING_COMPOUND_METABOLIC_PROCESS	109	0.0386997	-1.36457
GO_CIS_REGULATORY_REGION_SEQUENCE_SPECIFIC_DNA_BINDING	22	0.0400729	-1.5646
GO_CARDIAC_CONDUCTION	16	0.040636	-1.55249
GO_PEPTIDE_BIOSYNTHETIC_PROCESS	129	0.0409956	-1.34636
GO_SINGLE_STRANDED_RNA_BINDING	17	0.042735	-1.49954
GO_REGULATION_OF_INTRINSIC_APOPTOTIC_SIGNALING_PATHWAY	30	0.045302	-1.49038
GO_REGULATION_OF_SMALL_MOLECULE_METABOLIC_PROCESS	47	0.0454545	-1.40563
GO_REGULATION_OF_CATION_TRANSMEMBRANE_TRANSPORT	26	0.0467128	-1.46515
GO_POSITIVE_REGULATION_OF_GROWTH	24	0.0467938	-1.4482
GO_POSITIVE_REGULATION_OF_CATALYTIC_ACTIVITY	111	0.0476923	-1.3554
GO_POSITIVE_REGULATION_OF_TRANSFERASE_ACTIVITY	44	0.0476948	-1.4221
GO_PHOSPHATASE_BINDING	17	0.0492091	-1.45781
